# *miR-100* and *miR-125b* Contribute to Enhanced 3D Growth and Invasiveness and can be Functionally Transferred to Silence Target Genes in Recipient Cells

**DOI:** 10.1101/2024.01.16.575716

**Authors:** Hannah M. Nelson, Shimian Qu, Liyu Huang, Muhammad Shameer, Kevin C. Corn, Sydney N. Chapman, Nicole L. Luthcke, Sara A. Schuster, Lauren A. Turnbull, Lucas L. Guy, Xiao Liu, Kasey C. Vickers, Qi Liu, Jeffrey L. Franklin, Alissa M. Weaver, Marjan Rafat, Robert J. Coffey, James G. Patton

## Abstract

Extracellular communication via the transfer of vesicles and nanoparticles is now recognized to play an important role in tumor microenvironment interactions. Cancer cells upregulate and secrete abundant levels of *miR-100* and *miR-125b* that can alter gene expression by both cell- and non-cell-autonomous mechanisms. We previously showed that these miRNAs activate Wnt signaling in colorectal cancer (CRC) through noncanonical pairing with 5 negative regulators of Wnt signaling. To identify additional targets of *miR-100* and *miR-125b*, we used bioinformatic approaches comparing multiple CRC cell lines, including knockout lines lacking one or both of these miRNAs. From an initial list of 96 potential mRNA targets, we tested 15 targets with 8 showing significant downregulation in the presence of *miR-100* and *miR-125b*. Among these, Cingulin (CGN) and Protein tyrosine phosphatase receptor type-R (PTPRR) are downregulated in multiple cancers, consistent with regulation by increased levels of *miR-100* and *miR-125b.* We also show that increased cellular levels of *miR-100* and *miR-125b* enhance 3D growth and invasiveness in CRC and glioblastoma cell lines. Lastly, we demonstrate that extracellular transfer of *miR-100* and *miR-125b* can silence both reporter and endogenous mRNA targets in recipient cells and also increase the invasiveness of recipient spheroid colonies when grown under 3D conditions in type I collagen.
