## Supplementary material for "*miR-100* and *miR-125b* Contribute to Enhanced 3D Growth and Invasiveness and can be Functionally Transferred to Silence Target Genes in Recipient Cells": Table S1

### Sheet: Sheet1
Vector Name	F Primer	R Primer
BHLEH40	TCGAGTGATGAAAGCTGCGCACTAGTACTCTCTAGGGGATCCTGCTG	ATCCTTTATTAAGCTTAACTGTTTAAACAGCTGGCTGGACACATCGGG
CDC25	AAAGCTGCGCACTAGTGAGGGAGCTCGTTAGACGTCCTCCGTCCATATCAG	ATCCTTTATTAAGCTTAACTGTTTAAACCCATCAAGAACTAGGCAGAGAGCATG
GPRC5A	TCGAGTGATGAAAGCTGCGCACTAGTGTAAGACTCCAGTTCTTAGAGGCGC	AAAATAAAAGATCCTTTATTAAGCTTCTGTGGAGGCACCAACTAGAGG
LIF	TCGAGTGATGAAAGCTGCGCACTAGTGTGATGAAGCTGAGCAGAGTGG	ATCCTTTATTAAGCTTAACTGTTTAAACGATGACTCTAAGGCAGGAACATCTG
RASGRP3	AAAGCTGCGCACTAGTGAGGGAGCTCGCTCTGACTCTCAGGAAGTTATCTGG	ATCCTTTATTAAGCTTAACTGTTTAAACCATCTAGGGATGGCTGCCTTCTG
CGN	TCGAGTGATGAAAGCTGCGCACTAGTGTGGAAGGATGGTCAGCATTAGGC	ATCCTTTATTAAGCTTAACTGTTTAAACGCAACCACCTTATAACCATATCCACAG
WWC3	TCGAGTGATGAAAGCTGCGCACTAGTCTCGGAAGCATGTGTGTGTTGC	AAAATAAAAGATCCTTTATTAAGCTTCTAGTCAGAAGCTCCAAGACCACG
COBL	TCGAGTGATGAAAGCTGCGCACTAGTGAGTCTGCATAGCCAGGAACATC	ATCCTTTATTAAGCTTAACTGTTTAAACGAAGAGCAATTGGCTGGTAGCTCG
CXCL3	TCGAGTGATGAAAGCTGCGCACTAGTGGAGACCATAATGTGTCAGCCACC	AAAATAAAAGATCCTTTATTAAGCTTCAAGGCATTATGCCCTACAAG
CXCL8	TCGAGTGATGAAAGCTGCGCACTAGTGGCCAAGAGAATATCCGAAC	AAAATAAAAGATCCTTTATTAAGCTTCACAGCTGGCAATGACAAGACTGG
MTUS1	TCGAGTGATGAAAGCTGCGCACTAGTTTGATGCAGGTCTGCAGGACTGAC	AAAATAAAAGATCCTTTATTAAGCTTCTGAGCACAACTACAGTTGTCTACAC
PTPRR	TCGAGTGATGAAAGCTGCGCACTAGTCCAAGGCTTCTAGAAGGAGC	AAAATAAAAGATCCTTTATTAAGCTTCAGCTGACAGTCCATTCACAAGAC
SEMA4A	TCGAGTGATGAAAGCTGCGCACTAGTGGGCTGCGGTGCAGGCACCTGG	AAAATAAAAGATCCTTTATTAAGCTTGGAGTCAGCGGTGCACGACTGG
CD24	TCGAGTGATGAAAGCTGCGCACTAGTGGCGTCTGGAAGTCCAATGTGGC	ATCCTTTATTAAGCTTAACTGTTTAAACGCATCAGTGTGTGACCATGCG
LPAR1	GAGCTCATAGGCCGGCATAGACGCGTCTGAGATGAGGAACCAGCCG	AAAATAAAAGATCCTTTATTAAGCTTCCGTGCACTGACATCCTCCTTCC
CGN OE Dox	cgaaaggcctctgaGAATTCATGGAGCAGGCACCCAAC	TTGGCCTGACGATGCGGCCGCCTAACAGGAGCTGGTCTGTAGGTTG
	F1	F2	R1	R2
100	CTAACATACCTATAGATACAAGCTTGCGATCATACCTATAGATACAAGCTTGA	TAGATACAAGCTTGTCACCATACCTATAGATACAAGCTTGA	AGCTTCAAGCTTGTATCTATAGGTATGGTGACAAGCTTGTATCTATAGGTATGACGCGTCAAGCTTGTAT	CTATAGGTATGATCGCAAGCTTGTATCTATAGGTATGTTAGAGCT
125	CTAAAGCTCCCAAGAGCCTAACCCGTCGATAGCTCCCAAGAGCCTAACCCGTACGCGTAGCTCCCA	AGAGCCTAACCCGTTCACAGCTCCCAAGAGCCTAACCCGTA	AGCTTTCCCTGAGACCCTAACTTGTGAGTGATCCCTGAGACCCTAACTTGTGAACGCGTTCCCTGAGACC	TAAAGCTCCCAAGAGCCTAACCCGTCGATAGCTCCCAAGAGAGCT
