## Supplementary material for "*miR-100* and *miR-125b* Contribute to Enhanced 3D Growth and Invasiveness and can be Functionally Transferred to Silence Target Genes in Recipient Cells": Table S5

### Sheet: All 96 targets
Enrichment FDR	nGenes	Pathway Genes	Fold Enrichment	Pathways (click for details)
0.00057	22	1992	3.1	Locomotion
0.00057	21	1806	3.3	Cell motility
0.00057	21	1806	3.3	Localization of cell
0.00057	20	1602	3.5	Cell migration
0.047	15	1757	2.4	Neurogenesis
0.0035	13	857	4.3	Actin filament-based proc.
0.0041	13	883	4.2	Supramolecular fiber organization
0.011	13	1038	3.5	Reg. of cell motility
0.013	13	1085	3.4	Reg. of locomotion
0.015	13	1109	3.3	Reg. of cellular component movement
0.015	13	1123	3.3	Tube development
0.016	13	1150	3.2	Circulatory system development
0.0067	12	827	4.1	MAPK cascade
0.016	12	977	3.5	Reg. of cell migration
0.021	12	1025	3.3	Reg. of cellular component biogenesis
0.033	12	1118	3	Positive reg. of cellular component organization
0.034	12	1130	3	Negative reg. of multicellular organismal proc.
0.012	11	769	4	Actin cytoskeleton organization
0.0034	10	481	5.9	Actin filament organization
0.027	10	765	3.7	Vasculature development

### Sheet: 15 targets in screen
Enrichment FDR	nGenes	Pathway Genes	Fold Enrichment	Pathways (click for details)
0.00036	8	1602	8.8	Cell migration
0.00036	8	1806	7.8	Cell motility
0.00036	8	1806	7.8	Localization of cell
0.00057	8	1992	7.1	Locomotion
0.0021	7	1777	6.9	Negative reg. of response to stimulus
0.0029	6	1354	7.8	Negative reg. of signal transduction
0.0034	6	1424	7.4	Positive reg. of developmental proc.
0.0039	6	1483	7.1	Negative reg. of cell communication
0.0039	6	1488	7.1	Negative reg. of signaling
0.0021	5	672	13.1	Chemotaxis
0.0021	5	676	13	Taxis
0.0033	5	827	10.6	MAPK cascade
0.0058	5	977	9	Reg. of cell migration
0.0073	5	1038	8.5	Reg. of cell motility
0.0011	4	241	29.2	Reg. of chemotaxis
0.0025	4	355	19.8	Cell chemotaxis
0.0011	2	8	440	Positive reg. of epithelial cell differentiation involved in kidney d
0.0022	2	14	251.4	Reg. of nephron tubule epithelial cell differentiation

### Sheet: 100 Targets
Enrichment FDR	nGenes	Pathway Genes	Fold Enrichment	Pathway
0.153415	12	1992	2.87161	GO:0040011 locomotion
0.153415	11	1994	2.62967	GO:0016310 phosphorylation
0.153415	11	1806	2.90341	GO:0048870 cell motility
0.153415	11	1806	2.90341	GO:0051674 localization of cell
0.153415	10	1684	2.83069	GO:0006468 protein phosphorylation
0.153415	10	1602	2.97558	GO:0016477 cell migration
0.153415	10	1641	2.90486	GO:0031399 regulation of protein modification process
0.153415	9	1756	2.44316	GO:0009890 negative regulation of biosynthetic process
0.153415	9	1665	2.57669	GO:0010558 negative regulation of macromolecule biosynthetic process
0.153415	9	1478	2.9027	GO:0019220 regulation of phosphate metabolic process
0.153415	9	1757	2.44177	GO:0022008 neurogenesis
0.153415	9	1726	2.48562	GO:0031327 negative regulation of cellular biosynthetic process
0.153415	9	1318	3.25507	GO:0042325 regulation of phosphorylation
0.153415	9	1700	2.52364	GO:0045595 regulation of cell differentiation
0.153415	9	1674	2.56284	GO:0045934 negative regulation of nucleobase-containing compound metabolic process
0.153415	9	1479	2.90074	GO:0051174 regulation of phosphorus metabolic process
0.153415	9	1546	2.77502	GO:0051253 negative regulation of RNA metabolic process
0.153415	8	1165	3.27339	GO:0001932 regulation of protein phosphorylation
0.153415	8	857	4.44982	GO:0030029 actin filament-based process
0.153415	8	1431	2.66492	GO:0045892 negative regulation of transcription DNA-templated
0.153415	8	1522	2.50558	GO:0048699 generation of neurons
0.153415	8	1130	3.37478	GO:0051241 negative regulation of multicellular organismal process
0.153415	8	1435	2.65749	GO:1902679 negative regulation of RNA biosynthetic process
0.153415	8	1433	2.6612	GO:1903507 negative regulation of nucleic acid-templated transcription
0.155332	8	1563	2.43986	GO:0120036 plasma membrane bounded cell projection organization
0.159026	8	1594	2.39241	GO:0007010 cytoskeleton organization
0.159026	8	1606	2.37453	GO:0030030 cell projection organization
0.159026	8	1618	2.35692	GO:0051247 positive regulation of protein metabolic process
0.171037	8	1709	2.23142	GO:0046907 intracellular transport
0.199798	8	1937	1.96877	GO:0007049 cell cycle
0.199798	8	1936	1.96978	GO:0044281 small molecule metabolic process
0.153415	7	1194	2.79465	GO:0009628 response to abiotic stimulus
0.153415	7	1011	3.30051	GO:0032446 protein modification by small protein conjugation
0.153415	7	1123	2.97134	GO:0035295 tube development
0.153415	7	1085	3.0754	GO:0040012 regulation of locomotion
0.153415	7	1237	2.6975	GO:0048646 anatomical structure formation involved in morphogenesis
0.153415	7	1118	2.98463	GO:0051130 positive regulation of cellular component organization
0.153415	7	1109	3.00885	GO:0051270 regulation of cellular component movement
0.153415	7	1213	2.75088	GO:0051726 regulation of cell cycle
0.153415	7	1166	2.86176	GO:0070647 protein modification by small protein conjugation or removal
0.153415	7	1150	2.90158	GO:0072359 circulatory system development
0.153415	7	1038	3.21466	GO:2000145 regulation of cell motility
0.169541	7	1354	2.46441	GO:0009968 negative regulation of signal transduction
0.171037	7	1375	2.42677	GO:0018193 peptidyl-amino acid modification
0.177094	7	1424	2.34327	GO:0051094 positive regulation of developmental process
0.18327	7	1483	2.25004	GO:0010648 negative regulation of cell communication
0.18327	7	1488	2.24248	GO:0023057 negative regulation of signaling
0.186381	7	1504	2.21863	GO:0032270 positive regulation of cellular protein metabolic process
0.19029	7	1514	2.20397	GO:0009057 macromolecule catabolic process
0.153415	6	937	3.05243	GO:0016567 protein ubiquitination
0.153415	6	769	3.71928	GO:0030036 actin cytoskeleton organization
0.153415	6	902	3.17087	GO:0035239 tube morphogenesis
0.153415	6	826	3.46262	GO:0043549 regulation of kinase activity
0.153415	6	591	4.83947	GO:0044283 small molecule biosynthetic process
0.153415	6	702	4.07425	GO:0045859 regulation of protein kinase activity
0.153415	6	956	2.99176	GO:0051338 regulation of transferase activity
0.153415	6	883	3.2391	GO:0097435 supramolecular fiber organization
0.159026	6	977	2.92746	GO:0030334 regulation of cell migration
0.159026	6	1002	2.85442	GO:0051093 negative regulation of developmental process
0.168919	6	1042	2.74484	GO:0048534 hematopoietic or lymphoid organ development
0.169541	6	1064	2.68809	GO:0031401 positive regulation of protein modification process
0.174303	6	1088	2.62879	GO:0009894 regulation of catabolic process
0.177094	6	1108	2.58134	GO:0002520 immune system development
0.177094	6	1105	2.58835	GO:0009887 animal organ morphogenesis
0.177094	6	1110	2.57669	GO:0010629 negative regulation of gene expression
0.153415	5	562	4.24099	GO:0001501 skeletal system development
0.153415	5	481	4.95517	GO:0007015 actin filament organization
0.153415	5	471	5.06038	GO:0009314 response to radiation
0.153415	5	555	4.29448	GO:0010638 positive regulation of organelle organization
0.153415	5	660	3.61127	GO:0031344 regulation of cell projection organization
0.153415	5	539	4.42196	GO:0044089 positive regulation of cellular component biogenesis
0.153415	5	644	3.70099	GO:0120035 regulation of plasma membrane bounded cell projection organization
0.169541	5	765	3.1156	GO:0001944 vasculature development
0.169541	5	772	3.08735	GO:0008285 negative regulation of cell population proliferation
0.171037	5	791	3.0132	GO:0001934 positive regulation of protein phosphorylation
0.177094	5	827	2.88203	GO:0000165 MAPK cascade
0.18327	5	869	2.74274	GO:0061024 membrane organization
0.185538	5	876	2.72082	GO:0042327 positive regulation of phosphorylation
0.191148	5	892	2.67202	GO:0032880 regulation of protein localization
0.197886	5	927	2.57113	GO:0030155 regulation of cell adhesion
0.153415	4	373	5.11193	GO:0001655 urogenital system development
0.153415	4	322	5.92158	GO:0001822 kidney development
0.153415	4	417	4.57254	GO:0006869 lipid transport
0.153415	4	381	5.00459	GO:0007265 Ras protein signal transduction
0.153415	4	356	5.35604	GO:0016050 vesicle organization
0.153415	4	361	5.28186	GO:0031647 regulation of protein stability
0.153415	4	376	5.07114	GO:0032956 regulation of actin cytoskeleton organization
0.153415	4	418	4.5616	GO:0032970 regulation of actin filament-based process
0.153415	4	451	4.22783	GO:0042176 regulation of protein catabolic process
0.153415	4	170	11.2162	GO:0051017 actin filament bundle assembly
0.153415	4	417	4.57254	GO:0060537 muscle tissue development
0.153415	4	174	10.9583	GO:0061572 actin filament bundle organization
0.153415	4	401	4.75499	GO:0071900 regulation of protein serine/threonine kinase activity
0.153415	4	331	5.76057	GO:0072001 renal system development
0.153415	4	410	4.65061	GO:1902903 regulation of supramolecular fiber organization
0.155045	4	455	4.19066	GO:0050673 epithelial cell proliferation
0.159026	4	480	3.9724	GO:0010876 lipid localization
0.159026	4	481	3.96414	GO:0031667 response to nutrient levels
0.159026	4	476	4.00578	GO:0044772 mitotic cell cycle phase transition
0.169541	4	513	3.71686	GO:0009991 response to extracellular stimulus
0.171037	4	527	3.61812	GO:0051223 regulation of protein transport
0.177094	4	555	3.43559	GO:0001525 angiogenesis
0.177094	4	546	3.49222	GO:0007264 small GTPase mediated signal transduction
0.177094	4	551	3.46053	GO:0031400 negative regulation of protein modification process
0.177094	4	555	3.43559	GO:0070201 regulation of establishment of protein localization
0.181132	4	574	3.32186	GO:0051493 regulation of cytoskeleton organization
0.18327	4	589	3.23727	GO:0006914 autophagy
0.18327	4	586	3.25384	GO:0009896 positive regulation of catabolic process
0.18327	4	589	3.23727	GO:0061919 process utilizing autophagic mechanism
0.18327	4	590	3.23178	GO:1901615 organic hydroxy compound metabolic process
0.184817	4	594	3.21002	GO:0120031 plasma membrane bounded cell projection assembly
0.186381	4	598	3.18855	GO:0044770 cell cycle phase transition
0.191148	4	609	3.13095	GO:0030031 cell projection assembly
0.196146	4	628	3.03623	GO:0032787 monocarboxylic acid metabolic process
0.197513	4	634	3.00749	GO:0006897 endocytosis
0.199798	4	647	2.94706	GO:0048514 blood vessel morphogenesis
0.153415	3	152	9.40831	GO:0000086 G2/M transition of mitotic cell cycle
0.153415	3	193	7.40965	GO:0006694 steroid biosynthetic process
0.153415	3	108	13.2413	GO:0010389 regulation of G2/M transition of mitotic cell cycle
0.153415	3	242	5.90935	GO:0014706 striated muscle tissue development
0.153415	3	100	14.3006	GO:0015918 sterol transport
0.153415	3	209	6.8424	GO:0031032 actomyosin structure organization
0.153415	3	160	8.93789	GO:0035265 organ growth
0.153415	3	194	7.37146	GO:0043405 regulation of MAP kinase activity
0.153415	3	168	8.51228	GO:0044839 cell cycle G2/M phase transition
0.153415	3	234	6.11138	GO:0048705 skeletal system morphogenesis
0.153415	3	225	6.35583	GO:0048738 cardiac muscle tissue development
0.153415	3	145	9.8625	GO:0050680 negative regulation of epithelial cell proliferation
0.153415	3	214	6.68254	GO:0051495 positive regulation of cytoskeleton organization
0.153415	3	208	6.8753	GO:0060491 regulation of cell projection assembly
0.153415	3	220	6.50028	GO:0072330 monocarboxylic acid biosynthetic process
0.153415	3	105	13.6196	GO:0110020 regulation of actomyosin structure organization
0.153415	3	206	6.94205	GO:0120032 regulation of plasma membrane bounded cell projection assembly
0.153415	3	117	12.2228	GO:0120034 positive regulation of plasma membrane bounded cell projection assembly
0.153415	3	120	11.9172	GO:1902749 regulation of cell cycle G2/M phase transition
0.153415	3	196	7.29624	GO:1902905 positive regulation of supramolecular fiber organization
0.154954	3	246	5.81326	GO:1901617 organic hydroxy compound biosynthetic process
0.159026	3	263	5.4375	GO:0050708 regulation of protein secretion
0.159135	3	269	5.31622	GO:0015850 organic hydroxy compound transport
0.159874	3	270	5.29653	GO:1903320 regulation of protein modification by small protein conjugation or removal
0.167089	3	276	5.18139	GO:0021537 telencephalon development
0.167089	3	277	5.16268	GO:0050730 regulation of peptidyl-tyrosine phosphorylation
0.169541	3	288	4.96549	GO:0110053 regulation of actin filament organization
0.177094	3	315	4.53988	GO:0021700 developmental maturation
0.177094	3	316	4.52551	GO:0043547 positive regulation of GTPase activity
0.177094	3	316	4.52551	GO:0051222 positive regulation of protein transport
0.181132	3	331	4.32043	GO:0009416 response to light stimulus
0.181132	3	331	4.32043	GO:0016053 organic acid biosynthetic process
0.181132	3	335	4.26884	GO:0016236 macroautophagy
0.181132	3	329	4.34669	GO:0046394 carboxylic acid biosynthetic process
0.181132	3	327	4.37328	GO:0048638 regulation of developmental growth
0.181132	3	333	4.29448	GO:1904951 positive regulation of establishment of protein localization
0.18327	3	341	4.19373	GO:0008202 steroid metabolic process
0.191148	3	357	4.00578	GO:0031346 positive regulation of cell projection organization
0.191148	3	357	4.00578	GO:1901990 regulation of mitotic cell cycle phase transition
0.193031	3	363	3.93957	GO:0009895 negative regulation of catabolic process
0.196146	3	369	3.87551	GO:0009306 protein secretion
0.196571	3	370	3.86503	GO:0035592 establishment of protein localization to extracellular region
0.197886	3	377	3.79327	GO:0071692 protein localization to extracellular region
0.199798	3	385	3.71445	GO:0031589 cell-substrate adhesion
0.199798	3	385	3.71445	GO:0050678 regulation of epithelial cell proliferation
0.153415	2	58	16.4375	GO:0001954 positive regulation of cell-matrix adhesion
0.153415	2	74	12.8834	GO:0002067 glandular epithelial cell differentiation
0.153415	2	38	25.0888	GO:0006699 bile acid biosynthetic process
0.153415	2	85	11.2162	GO:0006900 vesicle budding from membrane
0.153415	2	51	18.6936	GO:0008206 bile acid metabolic process
0.153415	2	85	11.2162	GO:0008306 associative learning
0.153415	2	71	13.4278	GO:0010972 negative regulation of G2/M transition of mitotic cell cycle
0.153415	2	79	12.068	GO:0016239 positive regulation of macroautophagy
0.153415	2	85	11.2162	GO:0021766 hippocampus development
0.153415	2	83	11.4864	GO:0030301 cholesterol transport
0.153415	2	66	14.4451	GO:0032233 positive regulation of actin filament bundle assembly
0.153415	2	72	13.2413	GO:0032922 circadian regulation of gene expression
0.153415	2	50	19.0675	GO:0035850 epithelial cell differentiation involved in kidney development
0.153415	2	59	16.1589	GO:0044818 mitotic G2/M transition checkpoint
0.153415	2	68	14.0202	GO:0046847 filopodium assembly
0.153415	2	50	19.0675	GO:0051489 regulation of filopodium assembly
0.153415	2	29	32.875	GO:0051491 positive regulation of filopodium assembly
0.153415	2	56	17.0246	GO:0051496 positive regulation of stress fiber assembly
0.153415	2	72	13.2413	GO:0055017 cardiac muscle tissue growth
0.153415	2	81	11.7701	GO:0060419 heart growth
0.153415	2	60	15.8896	GO:0061005 cell differentiation involved in kidney development
0.153415	2	80	11.9172	GO:0072665 protein localization to vacuole
0.153415	2	21	45.3988	GO:0097320 plasma membrane tubulation
0.153415	2	74	12.8834	GO:0099518 vesicle cytoskeletal trafficking
0.153415	2	73	13.0599	GO:1902750 negative regulation of cell cycle G2/M phase transition
0.153415	2	74	12.8834	GO:1904888 cranial skeletal system development
0.153415	2	18	52.9653	GO:2000696 regulation of epithelial cell differentiation involved in kidney development
0.155045	2	89	10.7121	GO:0046620 regulation of organ growth
0.159026	2	94	10.1423	GO:0042632 cholesterol homeostasis
0.159026	2	96	9.93099	GO:0051492 regulation of stress fiber assembly
0.159026	2	95	10.0355	GO:0055092 sterol homeostasis
0.165494	2	103	9.25607	GO:0061097 regulation of protein tyrosine kinase activity
0.169176	2	107	8.91005	GO:1903321 negative regulation of protein modification by small protein conjugation or removal
0.169541	2	112	8.51228	GO:0030038 contractile actin filament bundle assembly
0.169541	2	109	8.74656	GO:0032231 regulation of actin filament bundle assembly
0.169541	2	112	8.51228	GO:0043149 stress fiber assembly
0.171037	2	115	8.29022	GO:0021761 limbic system development
0.171037	2	116	8.21875	GO:0032368 regulation of lipid transport
0.171037	2	113	8.43695	GO:0055007 cardiac muscle cell differentiation
0.177094	2	124	7.68851	GO:0001952 regulation of cell-matrix adhesion
0.177094	2	121	7.87913	GO:0002062 chondrocyte differentiation
0.177094	2	125	7.627	GO:0002065 columnar/cuboidal epithelial cell differentiation
0.177094	2	121	7.87913	GO:0006766 vitamin metabolic process
0.177094	2	124	7.68851	GO:0043406 positive regulation of MAP kinase activity
0.177768	2	127	7.50689	GO:0090630 activation of GTPase activity
0.179691	2	128	7.44824	GO:0010811 positive regulation of cell-substrate adhesion
0.181132	2	134	7.11474	GO:0006720 isoprenoid metabolic process
0.181132	2	131	7.27767	GO:0030048 actin filament-based movement
0.181132	2	130	7.33365	GO:0045667 regulation of osteoblast differentiation
0.181132	2	131	7.27767	GO:0050714 positive regulation of protein secretion
0.18327	2	140	6.80982	GO:0002688 regulation of leukocyte chemotaxis
0.184146	2	141	6.76152	GO:0030218 erythrocyte differentiation
0.186381	2	143	6.66696	GO:0035270 endocrine system development
0.191148	2	147	6.48554	GO:0007266 Rho protein signal transduction
0.191148	2	149	6.39849	GO:0010212 response to ionizing radiation
0.191148	2	147	6.48554	GO:0042177 negative regulation of protein catabolic process
0.193031	2	151	6.31374	GO:0034101 erythrocyte homeostasis
0.193031	2	153	6.23121	GO:0035051 cardiocyte differentiation
0.194103	2	154	6.19075	GO:0010508 positive regulation of autophagy
0.195829	2	155	6.15081	GO:0007612 learning
0.196897	2	157	6.07245	GO:0035148 tube formation
0.197513	2	158	6.03402	GO:0007584 response to nutrient
0.197886	2	160	5.95859	GO:0001935 endothelial cell proliferation
0.197886	2	159	5.99607	GO:1905952 regulation of lipid localization
0.199798	2	163	5.84893	GO:0030856 regulation of epithelial cell differentiation
0.153415	1	7	68.0982	GO:0006166 purine ribonucleoside salvage
0.153415	1	6	79.4479	GO:0008315 G2/MI transition of meiotic cell cycle
0.153415	1	6	79.4479	GO:0015677 copper ion import
0.153415	1	6	79.4479	GO:0021960 anterior commissure morphogenesis
0.153415	1	7	68.0982	GO:0031087 deadenylation-independent decapping of nuclear-transcribed mRNA
0.153415	1	7	68.0982	GO:0032594 protein transport within lipid bilayer
0.153415	1	5	95.3375	GO:0032596 protein transport into membrane raft
0.153415	1	3	158.896	GO:0032907 transforming growth factor beta3 production
0.153415	1	3	158.896	GO:0032910 regulation of transforming growth factor beta3 production
0.153415	1	6	79.4479	GO:0035434 copper ion transmembrane transport
0.153415	1	7	68.0982	GO:0045656 negative regulation of monocyte differentiation
0.153415	1	7	68.0982	GO:0050942 positive regulation of pigment cell differentiation
0.153415	1	5	95.3375	GO:0051029 rRNA transport
0.153415	1	6	79.4479	GO:0051792 medium-chain fatty acid biosynthetic process
0.153415	1	5	95.3375	GO:0051793 medium-chain fatty acid catabolic process
0.153415	1	7	68.0982	GO:0060017 parathyroid gland development
0.153415	1	7	68.0982	GO:0060297 regulation of sarcomere organization
0.153415	1	4	119.172	GO:0060486 club cell differentiation
0.153415	1	6	79.4479	GO:0060510 type II pneumocyte differentiation
0.153415	1	5	95.3375	GO:0060605 tube lumen cavitation
0.153415	1	5	95.3375	GO:0060662 salivary gland cavitation
0.153415	1	6	79.4479	GO:0060916 mesenchymal cell proliferation involved in lung development
0.153415	1	5	95.3375	GO:0060978 angiogenesis involved in coronary vascular morphogenesis
0.153415	1	7	68.0982	GO:0061087 positive regulation of histone H3-K27 methylation
0.153415	1	4	119.172	GO:0061141 lung ciliated cell differentiation
0.153415	1	3	158.896	GO:0072139 glomerular parietal epithelial cell differentiation
0.153415	1	7	68.0982	GO:0072201 negative regulation of mesenchymal cell proliferation
0.153415	1	7	68.0982	GO:0090649 response to oxygen-glucose deprivation
0.153415	1	5	95.3375	GO:0090650 cellular response to oxygen-glucose deprivation
0.153415	1	4	119.172	GO:0110030 regulation of G2/MI transition of meiotic cell cycle
0.153415	1	3	158.896	GO:0110032 positive regulation of G2/MI transition of meiotic cell cycle
0.153415	1	5	95.3375	GO:0150147 cell-cell junction disassembly
0.153415	1	4	119.172	GO:1901995 positive regulation of meiotic cell cycle phase transition
0.153415	1	6	79.4479	GO:1903525 regulation of membrane tubulation
0.153415	1	4	119.172	GO:1903527 positive regulation of membrane tubulation
0.153415	1	6	79.4479	GO:1904352 positive regulation of protein catabolic process in the vacuole
0.153415	1	6	79.4479	GO:1905005 regulation of epithelial to mesenchymal transition involved in endocardial cushion formation
0.153415	1	5	95.3375	GO:1905007 positive regulation of epithelial to mesenchymal transition involved in endocardial cushion formation
0.153415	1	3	158.896	GO:1905071 tight junction disassembly
0.153415	1	3	158.896	GO:1905073 regulation of tight junction disassembly
0.153415	1	3	158.896	GO:1905075 positive regulation of tight junction disassembly
0.153415	1	7	68.0982	GO:2000535 regulation of entry of bacterium into host cell
0.153415	1	4	119.172	GO:2000768 positive regulation of nephron tubule epithelial cell differentiation
0.153415	1	7	68.0982	GO:2000794 regulation of epithelial cell proliferation involved in lung morphogenesis
0.153415	1	6	79.4479	GO:2001286 regulation of caveolin-mediated endocytosis
0.153415	1	3	158.896	GO:2001288 positive regulation of caveolin-mediated endocytosis
0.159026	1	8	59.5859	GO:0003223 ventricular compact myocardium morphogenesis
0.159026	1	8	59.5859	GO:0006776 vitamin A metabolic process
0.159026	1	9	52.9653	GO:0008354 germ cell migration
0.159026	1	8	59.5859	GO:0031086 nuclear-transcribed mRNA catabolic process deadenylation-independent decay
0.159026	1	9	52.9653	GO:0035635 entry of bacterium into host cell
0.159026	1	9	52.9653	GO:0043174 nucleoside salvage
0.159026	1	8	59.5859	GO:0043696 dedifferentiation
0.159026	1	8	59.5859	GO:0043697 cell dedifferentiation
0.159026	1	9	52.9653	GO:0045792 negative regulation of cell size
0.159026	1	9	52.9653	GO:0048087 positive regulation of developmental pigmentation
0.159026	1	9	52.9653	GO:0048102 autophagic cell death
0.159026	1	8	59.5859	GO:0050932 regulation of pigment cell differentiation
0.159026	1	9	52.9653	GO:0060354 negative regulation of cell adhesion molecule production
0.159026	1	8	59.5859	GO:0060509 type I pneumocyte differentiation
0.159026	1	9	52.9653	GO:0060982 coronary artery morphogenesis
0.159026	1	9	52.9653	GO:0062043 positive regulation of cardiac epithelial to mesenchymal transition
0.159026	1	8	59.5859	GO:0086023 adenylate cyclase-activating adrenergic receptor signaling pathway involved in heart process
0.159026	1	9	52.9653	GO:0097064 ncRNA export from nucleus
0.159026	1	9	52.9653	GO:1901993 regulation of meiotic cell cycle phase transition
0.159026	1	9	52.9653	GO:1903044 protein localization to membrane raft
0.159026	1	8	59.5859	GO:2000698 positive regulation of epithelial cell differentiation involved in kidney development
0.167089	1	10	47.6688	GO:0035646 endosome to melanosome transport
0.167089	1	10	47.6688	GO:0042118 endothelial cell activation
0.167089	1	10	47.6688	GO:0043485 endosome to pigment granule transport
0.167089	1	10	47.6688	GO:0048757 pigment granule maturation
0.167089	1	10	47.6688	GO:0060502 epithelial cell proliferation involved in lung morphogenesis
0.167089	1	10	47.6688	GO:0062042 regulation of cardiac epithelial to mesenchymal transition
0.169541	1	11	43.3352	GO:0006686 sphingomyelin biosynthetic process
0.169541	1	11	43.3352	GO:0032474 otolith morphogenesis
0.169541	1	11	43.3352	GO:0033234 negative regulation of protein sumoylation
0.169541	1	11	43.3352	GO:0044771 meiotic cell cycle phase transition
0.169541	1	11	43.3352	GO:0061085 regulation of histone H3-K27 methylation
0.169541	1	11	43.3352	GO:0061140 lung secretory cell differentiation
0.169541	1	11	43.3352	GO:0071679 commissural neuron axon guidance
0.169541	1	11	43.3352	GO:0072584 caveolin-mediated endocytosis
0.169541	1	11	43.3352	GO:1900095 regulation of dosage compensation by inactivation of X chromosome
0.171037	1	12	39.724	GO:0021670 lateral ventricle development
0.171037	1	12	39.724	GO:0042451 purine nucleoside biosynthetic process
0.171037	1	12	39.724	GO:0042455 ribonucleoside biosynthetic process
0.171037	1	12	39.724	GO:0043476 pigment accumulation
0.171037	1	12	39.724	GO:0043482 cellular pigment accumulation
0.171037	1	12	39.724	GO:0046129 purine ribonucleoside biosynthetic process
0.171037	1	12	39.724	GO:0060353 regulation of cell adhesion molecule production
0.171037	1	12	39.724	GO:1904350 regulation of protein catabolic process in the vacuole
0.177094	1	14	34.0491	GO:0003222 ventricular trabecula myocardium morphogenesis
0.177094	1	14	34.0491	GO:0007175 negative regulation of epidermal growth factor-activated receptor activity
0.177094	1	14	34.0491	GO:0010457 centriole-centriole cohesion
0.177094	1	14	34.0491	GO:0035331 negative regulation of hippo signaling
0.177094	1	14	34.0491	GO:0043101 purine-containing compound salvage
0.177094	1	14	34.0491	GO:0048070 regulation of developmental pigmentation
0.177094	1	14	34.0491	GO:0071635 negative regulation of transforming growth factor beta production
0.177094	1	14	34.0491	GO:0072182 regulation of nephron tubule epithelial cell differentiation
0.177094	1	14	34.0491	GO:0120305 regulation of pigmentation
0.177094	1	14	34.0491	GO:1902306 negative regulation of sodium ion transmembrane transport
0.177094	1	13	36.6683	GO:2000009 negative regulation of protein localization to cell surface
0.177094	1	13	36.6683	GO:2000650 negative regulation of sodium ion transmembrane transporter activity
0.181132	1	16	29.793	GO:0006825 copper ion transport
0.181132	1	16	29.793	GO:0006878 cellular copper ion homeostasis
0.181132	1	16	29.793	GO:0009163 nucleoside biosynthetic process
0.181132	1	15	31.7792	GO:0009235 cobalamin metabolic process
0.181132	1	16	29.793	GO:0021542 dentate gyrus development
0.181132	1	16	29.793	GO:0031272 regulation of pseudopodium assembly
0.181132	1	16	29.793	GO:0031274 positive regulation of pseudopodium assembly
0.181132	1	16	29.793	GO:0034404 nucleobase-containing small molecule biosynthetic process
0.181132	1	16	29.793	GO:0043981 histone H4-K5 acetylation
0.181132	1	16	29.793	GO:0043982 histone H4-K8 acetylation
0.181132	1	16	29.793	GO:0048840 otolith development
0.181132	1	16	29.793	GO:0050930 induction of positive chemotaxis
0.181132	1	16	29.793	GO:0051791 medium-chain fatty acid metabolic process
0.181132	1	15	31.7792	GO:0060352 cell adhesion molecule production
0.181132	1	16	29.793	GO:0072160 nephron tubule epithelial cell differentiation
0.181132	1	16	29.793	GO:0086103 G protein-coupled receptor signaling pathway involved in heart process
0.181132	1	15	31.7792	GO:0090110 COPII-coated vesicle cargo loading
0.181132	1	16	29.793	GO:0110156 methylguanosine-cap decapping
0.181132	1	15	31.7792	GO:1900222 negative regulation of amyloid-beta clearance
0.18327	1	17	28.0404	GO:0003198 epithelial to mesenchymal transition involved in endocardial cushion formation
0.18327	1	17	28.0404	GO:0035627 ceramide transport
0.18327	1	17	28.0404	GO:0043249 erythrocyte maturation
0.18327	1	17	28.0404	GO:1902036 regulation of hematopoietic stem cell differentiation
0.18327	1	17	28.0404	GO:1903729 regulation of plasma membrane organization
0.189665	1	18	26.4826	GO:0060977 coronary vasculature morphogenesis
0.191148	1	19	25.0888	GO:0010766 negative regulation of sodium ion transport
0.191148	1	19	25.0888	GO:0015936 coenzyme A metabolic process
0.191148	1	19	25.0888	GO:0031269 pseudopodium assembly
0.191148	1	19	25.0888	GO:0033189 response to vitamin A
0.191148	1	19	25.0888	GO:0055070 copper ion homeostasis
0.191148	1	19	25.0888	GO:0070734 histone H3-K27 methylation
0.191148	1	19	25.0888	GO:0097094 craniofacial suture morphogenesis
0.193031	1	20	23.8344	GO:0006684 sphingomyelin metabolic process
0.193031	1	20	23.8344	GO:0030050 vesicle transport along actin filament
0.193031	1	20	23.8344	GO:0031268 pseudopodium organization
0.193031	1	20	23.8344	GO:0043379 memory T cell differentiation
0.193031	1	20	23.8344	GO:0043984 histone H4-K16 acetylation
0.193031	1	20	23.8344	GO:0045091 regulation of single stranded viral RNA replication via double stranded DNA intermediate
0.193031	1	20	23.8344	GO:0045655 regulation of monocyte differentiation
0.193031	1	20	23.8344	GO:0048490 anterograde synaptic vesicle transport
0.193031	1	20	23.8344	GO:0099514 synaptic vesicle cytoskeletal transport
0.193031	1	20	23.8344	GO:0099517 synaptic vesicle transport along microtubule
0.193031	1	20	23.8344	GO:1901659 glycosyl compound biosynthetic process
0.196897	1	21	22.6994	GO:0090715 immunological memory formation process
0.196897	1	21	22.6994	GO:1901017 negative regulation of potassium ion transmembrane transporter activity
0.196897	1	21	22.6994	GO:1903204 negative regulation of oxidative stress-induced neuron death
0.196897	1	21	22.6994	GO:2000786 positive regulation of autophagosome assembly
0.197886	1	22	21.6676	GO:0003298 physiological muscle hypertrophy
0.197886	1	22	21.6676	GO:0003301 physiological cardiac muscle hypertrophy
0.197886	1	22	21.6676	GO:0007039 protein catabolic process in the vacuole
0.197886	1	22	21.6676	GO:0033962 P-body assembly
0.197886	1	22	21.6676	GO:0039692 single stranded viral RNA replication via double stranded DNA intermediate
0.197886	1	22	21.6676	GO:0061049 cell growth involved in cardiac muscle cell development
0.197886	1	22	21.6676	GO:0061318 renal filtration cell differentiation
0.197886	1	22	21.6676	GO:0072112 glomerular visceral epithelial cell differentiation
0.197886	1	22	21.6676	GO:0099515 actin filament-based transport
0.199798	1	23	20.7255	GO:0032402 melanosome transport
0.199798	1	23	20.7255	GO:0035020 regulation of Rac protein signal transduction
0.199798	1	23	20.7255	GO:0044090 positive regulation of vacuole organization
0.199798	1	23	20.7255	GO:0072311 glomerular epithelial cell differentiation
0.199798	1	23	20.7255	GO:0080182 histone H3-K4 trimethylation
0.199798	1	23	20.7255	GO:0150146 cell junction disassembly
0.199798	1	23	20.7255	GO:2000647 negative regulation of stem cell proliferation

### Sheet: 125b targets
Enrichment FDR	nGenes	Pathway Genes	Fold Enrichment	Pathways (click for details)
0.0053	13	1602	4.4	Cell migration
0.0059	13	1806	3.9	Cell motility
0.0059	13	1806	3.9	Localization of cell
0.011	13	1992	3.6	Locomotion
0.0059	9	827	5.9	MAPK cascade
0.014	9	977	5	Reg. of cell migration
0.02	9	1038	4.7	Reg. of cell motility
0.024	9	1085	4.5	Reg. of locomotion
0.025	9	1109	4.4	Reg. of cellular component movement
0.027	8	883	4.9	Supramolecular fiber organization
					125
